# Phylogeny-aware linear B-cell epitope predictor detects candidate targets for specific immune responses to Monkeypox virus

**DOI:** 10.1101/2022.09.08.507179

**Authors:** Felipe Campelo, João Reis-Cunha, Jodie Ashford, Anikó Ekárt, Francisco P. Lobo

**Affiliations:** Department of Computer Science, Aston University, Birmingham, B4 7ET, UK; Department of Biology, University of York, YO10 5DD, UK; Department of Genetics, Ecology and Evolution, Universidade Federal de Minas Gerais, Belo Horizonte, Brazil

**Author notes:** These authors contributed equally to this work (Felipe Campelo, Francisco P. Lobo).

## Abstract

Monkeypox is a disease caused by the Monkeypox virus (MPXV), a double-stranded DNA virus from genus *Orthopoxvirus* under family *Poxviridae*, that has recently emerged as a global health threat after decades of local outbreaks in Central and Western Africa. Effective epidemiological control against this disease requires the development of cheaper, faster diagnostic tools to monitor its spread, including antigen and serological testing. There is, however, little available information about MPXV epitopes, particularly those that would be effective in discriminating between MPXV infections and those by other virus from the same family. We used the available data from the Immune Epitope Database (IEDB) to generate and validate a predictive model optimised for detecting linear B-cell epitopes (LBCEs) from *Orthopoxvirus*, based on a phylogeny-aware data selection strategy. By coupling this predictive approach with conservation and similarity analyses, we identified nine specific peptides from MPXV that are likely to represent distinctive LBCEs for the diagnostic of Monkeypox infections, including the independent detection of a known epitope experimentally characterised as a potential specific diagnostic target for MPXV. The results obtained indicate ability of the proposed pipeline to uncover promising targets for the development of cheaper, more specific diagnostic tests for this emerging viral disease. A full reproducibility package (including code, data, and outputs) is available at https://doi.org/10.5281/zenodo.7838331.
