## Supplementary material for "Phylogeny-aware linear B-cell epitope predictor detects candidate targets for specific immune responses to Monkeypox virus": Supplementary 2 - protein summary.csv

Protein ID	Protein length	Number of predicted epitopes	Maximum predicted probability
MPXV-USA_2022_MA001-166.t01	318	4	0.867
MPXV-USA_2022_MA001-164.t01	504	11	0.815
MPXV-USA_2022_MA001-154.t01	75	2	0.808
MPXV-USA_2022_MA001-062.t01	270	6	0.802
MPXV-USA_2022_MA001-138.t01	111	2	0.801
MPXV-USA_2022_MA001-136.t01	697	11	0.795
MPXV-USA_2022_MA001-096.t01	846	16	0.789
MPXV-USA_2022_MA001-071.t01	125	3	0.788
MPXV-USA_2022_MA001-181.t01	191	3	0.787
MPXV-USA_2022_MA001-105.t01	249	7	0.785
MPXV-USA_2022_MA001-113.t01	282	4	0.785
MPXV-USA_2022_MA001-021.t01	443	12	0.781
MPXV-USA_2022_MA001-037.t01	213	5	0.781
MPXV-USA_2022_MA001-069.t01	112	1	0.78
MPXV-USA_2022_MA001-078.t01	251	5	0.78
MPXV-USA_2022_MA001-182.t01	1881	36	0.78
MPXV-USA_2022_MA001-173.t01	345	9	0.778
MPXV-USA_2022_MA001-008.t01	243	6	0.777
MPXV-USA_2022_MA001-108.t01	552	10	0.777
MPXV-USA_2022_MA001-041.t01	373	7	0.776
MPXV-USA_2022_MA001-058.t01	666	11	0.776
MPXV-USA_2022_MA001-049.t01	154	4	0.775
MPXV-USA_2022_MA001-135.t01	76	1	0.774
MPXV-USA_2022_MA001-119.t01	892	23	0.773
MPXV-USA_2022_MA001-133.t01	383	11	0.773
MPXV-USA_2022_MA001-010.t01	661	16	0.771
MPXV-USA_2022_MA001-115.t01	373	6	0.771
MPXV-USA_2022_MA001-158.t01	205	4	0.771
MPXV-USA_2022_MA001-128.t01	493	11	0.77
MPXV-USA_2022_MA001-001.t01	247	6	0.769
MPXV-USA_2022_MA001-190.t01	247	6	0.769
MPXV-USA_2022_MA001-055.t01	1007	24	0.768
MPXV-USA_2022_MA001-054.t01	274	7	0.766
MPXV-USA_2022_MA001-106.t01	632	15	0.766
MPXV-USA_2022_MA001-178.t01	788	20	0.765
MPXV-USA_2022_MA001-042.t01	74	2	0.762
MPXV-USA_2022_MA001-114.t01	162	6	0.762
MPXV-USA_2022_MA001-134.t01	1165	28	0.762
MPXV-USA_2022_MA001-168.t01	183	4	0.762
MPXV-USA_2022_MA001-033.t01	319	5	0.76
MPXV-USA_2022_MA001-162.t01	314	6	0.76
MPXV-USA_2022_MA001-131.t01	427	11	0.759
MPXV-USA_2022_MA001-067.t01	677	18	0.758
MPXV-USA_2022_MA001-081.t01	252	9	0.758
MPXV-USA_2022_MA001-039.t01	355	8	0.757
MPXV-USA_2022_MA001-088.t01	1287	30	0.757
MPXV-USA_2022_MA001-175.t01	181	4	0.756
MPXV-USA_2022_MA001-005.t01	73	1	0.755
MPXV-USA_2022_MA001-100.t01	786	16	0.755
MPXV-USA_2022_MA001-163.t01	304	7	0.755
MPXV-USA_2022_MA001-116.t01	711	16	0.754
MPXV-USA_2022_MA001-155.t01	347	8	0.754
MPXV-USA_2022_MA001-072.t01	435	8	0.753
MPXV-USA_2022_MA001-026.t01	425	6	0.751
MPXV-USA_2022_MA001-035.t01	75	1	0.751
MPXV-USA_2022_MA001-075.t01	372	10	0.751
MPXV-USA_2022_MA001-107.t01	288	9	0.75
MPXV-USA_2022_MA001-092.t01	796	18	0.749
MPXV-USA_2022_MA001-068.t01	592	13	0.748
MPXV-USA_2022_MA001-110.t01	225	6	0.748
MPXV-USA_2022_MA001-120.t01	319	8	0.748
MPXV-USA_2022_MA001-093.t01	211	4	0.746
MPXV-USA_2022_MA001-139.t01	147	2	0.746
MPXV-USA_2022_MA001-169.t01	268	6	0.746
MPXV-USA_2022_MA001-060.t01	313	7	0.745
MPXV-USA_2022_MA001-165.t01	562	14	0.745
MPXV-USA_2022_MA001-102.t01	162	5	0.743
MPXV-USA_2022_MA001-029.t01	220	5	0.742
MPXV-USA_2022_MA001-048.t01	738	19	0.742
MPXV-USA_2022_MA001-098.t01	234	6	0.742
MPXV-USA_2022_MA001-159.t01	560	15	0.742
MPXV-USA_2022_MA001-186.t01	177	4	0.742
MPXV-USA_2022_MA001-076.t01	261	7	0.741
MPXV-USA_2022_MA001-047.t01	480	11	0.74
MPXV-USA_2022_MA001-066.t01	424	8	0.739
MPXV-USA_2022_MA001-132.t01	188	5	0.739
MPXV-USA_2022_MA001-024.t01	376	8	0.738
MPXV-USA_2022_MA001-034.t01	76	3	0.738
MPXV-USA_2022_MA001-050.t01	260	6	0.737
MPXV-USA_2022_MA001-080.t01	345	6	0.736
MPXV-USA_2022_MA001-149.t01	269	7	0.736
MPXV-USA_2022_MA001-077.t01	341	9	0.735
MPXV-USA_2022_MA001-085.t01	334	8	0.735
MPXV-USA_2022_MA001-112.t01	645	13	0.735
MPXV-USA_2022_MA001-141.t01	79	3	0.735
MPXV-USA_2022_MA001-144.t01	301	7	0.735
MPXV-USA_2022_MA001-152.t01	134	3	0.735
MPXV-USA_2022_MA001-172.t01	283	8	0.733
MPXV-USA_2022_MA001-031.t01	483	10	0.732
MPXV-USA_2022_MA001-140.t01	306	7	0.732
MPXV-USA_2022_MA001-148.t01	229	6	0.732
MPXV-USA_2022_MA001-157.t01	241	9	0.732
MPXV-USA_2022_MA001-160.t01	335	10	0.732
MPXV-USA_2022_MA001-171.t01	101	3	0.732
MPXV-USA_2022_MA001-027.t01	277	6	0.731
MPXV-USA_2022_MA001-094.t01	315	7	0.731
MPXV-USA_2022_MA001-137.t01	510	8	0.731
MPXV-USA_2022_MA001-023.t01	285	5	0.73
MPXV-USA_2022_MA001-063.t01	772	17	0.729
MPXV-USA_2022_MA001-170.t01	222	6	0.729
MPXV-USA_2022_MA001-046.t01	102	2	0.728
MPXV-USA_2022_MA001-117.t01	293	6	0.728
MPXV-USA_2022_MA001-028.t01	150	5	0.727
MPXV-USA_2022_MA001-052.t01	568	17	0.727
MPXV-USA_2022_MA001-083.t01	153	4	0.727
MPXV-USA_2022_MA001-070.t01	221	4	0.725
MPXV-USA_2022_MA001-101.t01	638	14	0.725
MPXV-USA_2022_MA001-104.t01	214	5	0.725
MPXV-USA_2022_MA001-038.t01	440	10	0.724
MPXV-USA_2022_MA001-084.t01	178	5	0.723
MPXV-USA_2022_MA001-177.t01	352	11	0.723
MPXV-USA_2022_MA001-040.t01	636	10	0.722
MPXV-USA_2022_MA001-090.t01	190	3	0.72
MPXV-USA_2022_MA001-145.t01	182	5	0.72
MPXV-USA_2022_MA001-082.t01	129	4	0.718
MPXV-USA_2022_MA001-012.t01	631	17	0.717
MPXV-USA_2022_MA001-014.t01	156	5	0.716
MPXV-USA_2022_MA001-020.t01	178	5	0.716
MPXV-USA_2022_MA001-151.t01	222	4	0.716
MPXV-USA_2022_MA001-091.t01	325	3	0.715
MPXV-USA_2022_MA001-089.t01	172	4	0.714
MPXV-USA_2022_MA001-003.t01	589	15	0.713
MPXV-USA_2022_MA001-019.t01	118	3	0.713
MPXV-USA_2022_MA001-053.t01	167	4	0.713
MPXV-USA_2022_MA001-073.t01	64	1	0.713
MPXV-USA_2022_MA001-188.t01	589	15	0.713
MPXV-USA_2022_MA001-013.t01	151	5	0.712
MPXV-USA_2022_MA001-044.t01	159	5	0.712
MPXV-USA_2022_MA001-032.t01	320	9	0.711
MPXV-USA_2022_MA001-079.t01	93	1	0.71
MPXV-USA_2022_MA001-127.t01	205	3	0.71
MPXV-USA_2022_MA001-179.t01	85	1	0.709
MPXV-USA_2022_MA001-185.t01	74	1	0.709
MPXV-USA_2022_MA001-030.t01	152	4	0.708
MPXV-USA_2022_MA001-015.t01	207	5	0.707
MPXV-USA_2022_MA001-018.t01	215	7	0.707
MPXV-USA_2022_MA001-146.t01	169	4	0.707
MPXV-USA_2022_MA001-059.t01	109	3	0.705
MPXV-USA_2022_MA001-180.t01	358	6	0.704
MPXV-USA_2022_MA001-007.t01	38	1	0.703
MPXV-USA_2022_MA001-167.t01	169	3	0.703
MPXV-USA_2022_MA001-009.t01	127	1	0.702
MPXV-USA_2022_MA001-036.t01	65	2	0.702
MPXV-USA_2022_MA001-129.t01	78	3	0.702
MPXV-USA_2022_MA001-004.t01	438	12	0.7
MPXV-USA_2022_MA001-111.t01	78	1	0.7
MPXV-USA_2022_MA001-121.t01	191	7	0.7
MPXV-USA_2022_MA001-187.t01	438	12	0.7
MPXV-USA_2022_MA001-065.t01	383	8	0.699
MPXV-USA_2022_MA001-103.t01	305	1	0.699
MPXV-USA_2022_MA001-143.t01	146	3	0.699
MPXV-USA_2022_MA001-087.t01	134	3	0.698
MPXV-USA_2022_MA001-016.t01	317	8	0.697
MPXV-USA_2022_MA001-074.t01	166	2	0.695
MPXV-USA_2022_MA001-174.t01	150	3	0.694
MPXV-USA_2022_MA001-006.t01	143	4	0.693
MPXV-USA_2022_MA001-099.t01	219	5	0.693
MPXV-USA_2022_MA001-045.t01	232	7	0.691
MPXV-USA_2022_MA001-002.t01	350	5	0.689
MPXV-USA_2022_MA001-189.t01	350	5	0.689
MPXV-USA_2022_MA001-097.t01	147	4	0.688
MPXV-USA_2022_MA001-022.t01	221	5	0.687
MPXV-USA_2022_MA001-061.t01	74	1	0.687
MPXV-USA_2022_MA001-161.t01	132	3	0.687
MPXV-USA_2022_MA001-057.t01	130	2	0.686
MPXV-USA_2022_MA001-122.t01	71	2	0.686
MPXV-USA_2022_MA001-043.t01	50	1	0.685
MPXV-USA_2022_MA001-086.t01	186	4	0.685
MPXV-USA_2022_MA001-109.t01	151	4	0.683
MPXV-USA_2022_MA001-183.t01	106	2	0.683
MPXV-USA_2022_MA001-184.t01	154	3	0.681
MPXV-USA_2022_MA001-017.t01	127	2	0.68
MPXV-USA_2022_MA001-125.t01	95	4	0.678
MPXV-USA_2022_MA001-156.t01	126	4	0.677
MPXV-USA_2022_MA001-126.t01	378	11	0.675
MPXV-USA_2022_MA001-095.t01	147	2	0.672
MPXV-USA_2022_MA001-130.t01	116	3	0.671
MPXV-USA_2022_MA001-051.t01	134	1	0.668
MPXV-USA_2022_MA001-142.t01	43	1	0.657
MPXV-USA_2022_MA001-147.t01	177	2	0.646
MPXV-USA_2022_MA001-118.t01	101	2	0.642
MPXV-USA_2022_MA001-025.t01	44	2	0.633
MPXV-USA_2022_MA001-153.t01	197	1	0.629
MPXV-USA_2022_MA001-056.t01	96	3	0.62
MPXV-USA_2022_MA001-123.t01	91	1	0.587
MPXV-USA_2022_MA001-150.t01	278	1	0.58
MPXV-USA_2022_MA001-011.t01	65	1	0.565
MPXV-USA_2022_MA001-064.t01	80	0	0
MPXV-USA_2022_MA001-124.t01	54	0	0
MPXV-USA_2022_MA001-176.t01	27	0	0
