## Supplementary material for "Phylogeny-aware linear B-cell epitope predictor detects candidate targets for specific immune responses to Monkeypox virus": Supplementary 4 - Selected predictions.csv

Candidate	Protein	Position	Conservation	Probability	Max. similarity to known Epitope	Max. similarity to Human proteome	Max. similarity to Pox proteome	ID of max similarity pox	Max. similarity to Sel. pathogens proteome	ID of max similarity other	Diagnostic candidate
LAQSVAVEEAKDVKVEEKNIIDIEDDDDMDIENT	MPXV-USA_2022_MA001-154.t01	41--74	1	0.808	0.279	0.314	0.941	GCA_900187795.1	0.296	GCF_000246755.1	TRUE
FFSTKAAKNPETKREAIVKAYGDDNEET	MPXV-USA_2022_MA001-138.t01	19--46	1	0.801	0.718	0.252	0.893	GCA_000839185.1	0.324	GCA_000828355.1	TRUE
TMYITMKEIEKDKLDK	MPXV-USA_2022_MA001-021.t01	379--394	1	0.781	0.455	0.44	0.938	GCA_001744115.1	0.436	GCA_000828355.1	TRUE
VNDKIEYELEEMVDKGT	MPXV-USA_2022_MA001-058.t01	625--641	1	0.776	0.402	0.47	0.941	GCA_006452035.1	0.526	GCA_000828355.1	TRUE
KKQERKLVKRLRQELTQLHEDLKRVRESDKNDSTTRESLMKQRAKVIEVEKELERYFDDNRLEE	MPXV-USA_2022_MA001-135.t01	12--75	0.75	0.774	0.181	0.254	0.749	GCA_003971385.1	0.254	GCA_000828355.1	TRUE
QSVTEVTETEDDEVSEEVVKGDP	MPXV-USA_2022_MA001-001.t01	59--81	0.76	0.769	0.433	0.394	0.913	GCA_023279135.1	0.306	GCA_000828355.1	TRUE
YSNPKLSEEELSDKIFCEKILYDPETDKPYESK	MPXV-USA_2022_MA001-134.t01	975--1007	1	0.762	0.252	0.304	0.939	GCA_006458145.1	0.335	GCA_000828355.1	TRUE
LDILWEKRGADNDRIIQI	MPXV-USA_2022_MA001-175.t01	61--78	0.93	0.756	0.352	0.501	0.944	GCA_006451575.1	0.388	GCF_000246755.1	TRUE
CCGRFCDAKNKKEDVEDGREGCCDYKNLNDLDESEARVEFGPLYMINEEKSDINTLDIKRRYRHTIES	MPXV-USA_2022_MA001-035.t01	4--71	1	0.751	0.14	0.191	0.929	GCA_023533595.1	0.15	GCA_000828355.1	TRUE
LQMDSMEALEYLSELKESGGRSPRPELQKFEYPDGVKDTESIERLAEEFFNRSELQAGESV	MPXV-USA_2022_MA001-164.t01	292--352	1	0.815	0.143	0.338	0.984	GCA_006458505.1	0.246	GCA_000828355.1	FALSE
TGESSILRSIEGELESLSKRERQLA	MPXV-USA_2022_MA001-062.t01	164--188	1	0.802	0.345	0.32	1	GCA_006451575.1	0.36	GCA_000828355.1	FALSE
RISTLESEIAKYQQDRDTLSVVHRELEEERRHVRDLESRLDECTRNQEDTQEVDALRSRIRELENKLTDCI	MPXV-USA_2022_MA001-136.t01	590--660	0.88	0.795	0.17	0.31	0.972	GCA_023535675.1	0.315	GCA_000828355.1	FALSE
ALAKNASELEQRSTAYEINNELELVFI	MPXV-USA_2022_MA001-096.t01	17--43	1	0.789	0.274	0.334	1	GCA_006451575.1	0.334	GCA_000828355.1	FALSE
SICENVSEAVEELKSEYDILH	MPXV-USA_2022_MA001-071.t01	14--34	1	0.788	0.402	0.426	1	GCA_006452035.1	0.429	GCA_000828355.1	FALSE
WSRFTIGRALFKSESEDIFQK	MPXV-USA_2022_MA001-181.t01	89--109	1	0.787	0.3	0.428	1	GCA_004025395.1	0.381	GCF_000246755.1	FALSE
PKRGENVPECLSREIKEEVNIDNSF	MPXV-USA_2022_MA001-105.t01	128--152	1	0.785	0.308	0.36	1	GCA_006452035.1	0.4	GCA_000828355.1	FALSE
LDDMTLKDLMSSVEKDMRQLQAET	MPXV-USA_2022_MA001-113.t01	225--248	1	0.785	0.365	0.293	0.958	GCA_000869985.1	0.376	GCA_000828355.1	FALSE
NKLIEWLDKCEEECGNDGEFKTDLEEAKRKLTELNEELNDKLSKIRTLERDSVYKTERIDRLTTEIKELRDMQQNGTDDGSDSSEIDKKTIRELRESLDMEREMRSELEKELDTIRDGKVDGSCQRELELSRMWLKQRDDDLRAEIDKRRNVEWELSRLRMDIKECDKYKEDLDKAK	MPXV-USA_2022_MA001-136.t01	405--581	0.87	0.784	0.099	0.172	0.96	GCA_023536385.1	0.135	GCA_000828355.1	FALSE
IKKCTKHSKDFATEVEKLWNDELSSESGLSRKTRNVIRNILRDITKSLTTDKKSKCFRILERSTINGEQ	MPXV-USA_2022_MA001-136.t01	7--75	0.88	0.781	0.128	0.159	0.986	GCA_000839185.1	0.232	GCA_000828355.1	FALSE
KKFINGASTMEDRPSTRNFFELNRGAIKCEGLDVEDL	MPXV-USA_2022_MA001-096.t01	797--833	1	0.781	0.203	0.215	1	GCA_006452035.1	0.325	GCA_000828355.1	FALSE
EVISLLSEKDRRAIAEEIGIDLDDVPSVVSK	MPXV-USA_2022_MA001-037.t01	72--102	0.97	0.781	0.303	0.389	0.968	GCA_000869985.1	0.386	GCF_000246755.1	FALSE
AAVMETDRENAIIRQRNEEIPTRTLD	MPXV-USA_2022_MA001-069.t01	30--55	0.98	0.78	0.292	0.308	1	GCA_006452035.1	0.346	GCF_000246755.1	FALSE
TYSGLTPEQKAYVPAMF	MPXV-USA_2022_MA001-078.t01	75--91	1	0.78	0.381	0.295	1	GCA_006452035.1	0.414	GCF_000246755.1	FALSE
LAKALTSEGREIASVNID	MPXV-USA_2022_MA001-182.t01	1627--1644	0.99	0.78	0.388	0.501	1	GCA_006452035.1	0.498	GCA_000828355.1	FALSE
FKSVTRSDHECESSLDLTS	MPXV-USA_2022_MA001-182.t01	1453--1471	0.99	0.779	0.352	0.423	1	GCA_023530455.1	0.37	GCA_000828355.1	FALSE
EQLSKYVEKEENMDKVSAQNIS	MPXV-USA_2022_MA001-173.t01	40--61	1	0.778	0.368	0.366	1	GCA_006449675.1	0.432	GCA_000828355.1	FALSE
PHLANRFRAWKKRIAGRDYMTNLS	MPXV-USA_2022_MA001-008.t01	52--75	0.99	0.777	0.262	0.292	0.958	GCA_006451575.1	0.293	GCA_000828355.1	FALSE
VIWEIEGEELYNN	MPXV-USA_2022_MA001-108.t01	106--118	0.96	0.777	0.438	0.618	1	GCA_006452035.1	0.539	GCA_000828355.1	FALSE
GALIFDKLKEVSEKGIKIIVLLDERGKRNLGELQSH	MPXV-USA_2022_MA001-041.t01	62--97	1	0.776	0.247	0.249	0.972	GCA_006451575.1	0.307	GCA_000828355.1	FALSE
ACVDIDGRVFDKADGKSKRDAKNNAAKLAVDKLLSYV	MPXV-USA_2022_MA001-049.t01	113--149	1	0.775	0.506	0.378	0.973	GCA_006451575.1	0.272	GCA_000828355.1	FALSE
DCTNYVTKSENMIEMMKERSTILNSIDIETESVDRLKELLLK	MPXV-USA_2022_MA001-133.t01	341--382	1	0.773	0.219	0.261	0.976	GCA_006452035.1	0.261	GCA_000828355.1	FALSE
SCSKNEAEKLITSAF	MPXV-USA_2022_MA001-119.t01	568--582	1	0.773	0.446	0.467	1	GCA_006452035.1	0.469	GCA_000828355.1	FALSE
SAVVDNKLKIQNVIIDECYGAPGSPTNLEFINTGSSKGNCAIKAL	MPXV-USA_2022_MA001-078.t01	119--163	1	0.772	0.208	0.223	1	GCA_006452035.1	0.256	GCF_000246755.1	FALSE
IFLESGSKEINRNIGEEIYEDVEFQQKVLQEYKKMIEEGDIHWQIISSEFEEDVKKELIKNIVI	MPXV-USA_2022_MA001-158.t01	126--189	0.98	0.771	0.163	0.125	0.984	GCA_008375695.1	0.265	GCA_000828355.1	FALSE
MFDYLENEEVVLDELKQMLRDRDPNDTRNQFKNN	MPXV-USA_2022_MA001-010.t01	1--34	0.98	0.771	0.253	0.266	0.971	GCA_000839185.1	0.322	GCA_000828355.1	FALSE
FDSKLISEKETLNEYKQ	MPXV-USA_2022_MA001-115.t01	186--202	1	0.771	0.385	0.529	1	GCA_006452035.1	0.528	GCA_000828355.1	FALSE
QIEQLLGRVCRETELLDRT	MPXV-USA_2022_MA001-128.t01	406--424	1	0.77	0.328	0.314	1	GCA_006452035.1	0.422	GCA_000828355.1	FALSE
NSKSVPERINKGTSETRRDVSKFHK	MPXV-USA_2022_MA001-055.t01	816--840	1	0.768	0.319	0.36	1	GCA_006452035.1	0.4	GCF_000246755.1	FALSE
AATVPRFDDVYKNAQRRILDQETFFSRGLSRPLMK	MPXV-USA_2022_MA001-054.t01	2--36	0.99	0.766	0.248	0.256	1	GCA_006451575.1	0.315	GCF_000246755.1	FALSE
DFKNSLRDREFSKSALDTFKKGELLGGD	MPXV-USA_2022_MA001-106.t01	322--349	1	0.766	0.269	0.322	1	GCA_008375695.1	0.359	GCF_000246755.1	FALSE
RKLLNLSRHASHNLFRDRVMHDY	MPXV-USA_2022_MA001-178.t01	465--487	0.99	0.765	0.312	0.344	1	GCA_006452035.1	0.39	GCA_000828355.1	FALSE
STMDTDIEIDEDDIMELLNILTELGCDVDFDENFSDIADDILESLIEQDI	MPXV-USA_2022_MA001-042.t01	24--73	1	0.762	0.203	0.18	0.98	GCA_021870135.1	0.313	GCA_000828355.1	FALSE
ESYNLLQRGRLPLVSEFSDETMK	MPXV-USA_2022_MA001-114.t01	85--107	1	0.762	0.349	0.392	1	GCA_006452035.1	0.395	GCA_000828355.1	FALSE
DSSTIQRRGHTCRIST	MPXV-USA_2022_MA001-168.t01	92--107	0.97	0.762	0.439	0.561	1	GCA_006451575.1	0.503	GCA_000828355.1	FALSE
SGESTTDEIPEPITDKEEDHTVTD	MPXV-USA_2022_MA001-162.t01	197--220	0.98	0.76	0.327	0.418	0.958	GCA_006458145.1	0.294	GCF_000246755.1	FALSE
LNVRNICESEWEALNNN	MPXV-USA_2022_MA001-033.t01	226--242	0.99	0.76	0.415	0.352	1	GCA_000860085.1	0.469	GCA_000828355.1	FALSE
DGNGTETRGEVIKRIIDTIGR	MPXV-USA_2022_MA001-131.t01	279--299	1	0.759	0.403	0.382	1	GCA_006452035.1	0.426	GCA_000828355.1	FALSE
LSPILAEELDNFERTGELTSIVQ	MPXV-USA_2022_MA001-067.t01	589--611	1	0.758	0.331	0.348	1	GCA_008375695.1	0.435	GCA_000828355.1	FALSE
PRTMSKYELELIHNE	MPXV-USA_2022_MA001-081.t01	49--63	1	0.758	0.439	0.4	1	GCA_006451575.1	0.402	GCF_000246755.1	FALSE
RLLFTLINEEMLTEQEIQEAVDRGCLRIQSLMEMDYERELVLCSEIVLLRIAKQLLE	MPXV-USA_2022_MA001-055.t01	197--253	1	0.757	0.153	0.175	1	GCA_006451575.1	0.325	GCA_000828355.1	FALSE
PLRSKMLKRVSRKSSSILARRPTPKKMNIVTDSENRLKKNSYI	MPXV-USA_2022_MA001-039.t01	6--48	1	0.757	0.229	0.327	0.953	GCA_000839185.1	0.305	GCA_000828355.1	FALSE
GLLMRMERKLSDKISSQKIKEIEETEDF	MPXV-USA_2022_MA001-088.t01	1259--1286	1	0.757	0.316	0.393	0.964	GCA_006451575.1	0.357	GCA_000828355.1	FALSE
EALNDMFKEF	MPXV-USA_2022_MA001-182.t01	1784--1793	0.99	0.756	0.576	0.8	1	GCA_006458145.1	0.7	GCA_000828355.1	FALSE
YKPVFDRIDNALMRRIAVVRFRTHFSQPSGREAAENNDAYDKVKLLDEGLDGKIQNNRYR	MPXV-USA_2022_MA001-100.t01	606--665	1	0.755	0.148	0.15	1	GCA_006452035.1	0.21	GCA_000828355.1	FALSE
PVVCNFRRYSESESDSDIDDRAELP	MPXV-USA_2022_MA001-005.t01	30--54	0.72	0.755	0.314	0.44	0.92	GCA_900187765.1	0.4	GCA_000828355.1	FALSE
HKGYVVSRRGDLETLGYCM	MPXV-USA_2022_MA001-163.t01	203--221	1	0.755	0.396	0.684	1	GCA_006452035.1	0.579	GCA_000828355.1	FALSE
LFTFLHEIEDRYARTIFN	MPXV-USA_2022_MA001-133.t01	4--21	1	0.755	0.364	0.446	1	GCA_006452035.1	0.389	GCA_000828355.1	FALSE
VGKGQEVERALYLTP	MPXV-USA_2022_MA001-116.t01	13--27	1	0.754	0.385	0.398	1	GCA_006452035.1	0.469	GCF_000246755.1	FALSE
FDVDVAFERTRKWLEESE	MPXV-USA_2022_MA001-155.t01	329--346	0.97	0.754	0.372	0.388	1	GCA_006451575.1	0.447	GCA_000828355.1	FALSE
KLTKDRKMLELEKCTSEIQNVTGFMEEEIKAEMQLKI	MPXV-USA_2022_MA001-072.t01	93--129	1	0.753	0.236	0.217	1	GCA_003971385.1	0.244	GCA_000828355.1	FALSE
SGGGNLTEISRLQSRISDLERQLSECRGNATE	MPXV-USA_2022_MA001-136.t01	662--693	0.89	0.752	0.296	0.407	1	GCA_023535855.1	0.342	GCA_000828355.1	FALSE
YINDLVEAEHIKQKSQ	MPXV-USA_2022_MA001-134.t01	286--301	1	0.752	0.406	0.5	1	GCA_006451575.1	0.562	GCA_000828355.1	FALSE
FWPYIEDELRRSAIDRQVSVKLLIS	MPXV-USA_2022_MA001-026.t01	254--278	1	0.751	0.325	0.6	1	GCA_008375695.1	0.48	GCA_000828355.1	FALSE
PISNYSAEVERLMELPVKTDI	MPXV-USA_2022_MA001-075.t01	193--213	0.96	0.751	0.336	0.426	1	GCA_006465665.1	0.334	GCA_000828355.1	FALSE
KYYGRSTRADAVVADLSARNKLFKRERDAIKSNN	MPXV-USA_2022_MA001-107.t01	88--121	1	0.75	0.25	0.295	0.971	GCA_006452035.1	0.295	GCA_000828355.1	FALSE
TPETISEKPEDIDNSNC	MPXV-USA_2022_MA001-162.t01	144--160	1	0.75	0.41	0.527	1	GCA_900327495.1	0.532	GCA_000828355.1	FALSE
