## Supplementary material for "Phylogeny-aware linear B-cell epitope predictor detects candidate targets for specific immune responses to Monkeypox virus": Supplementary 5 - List of samples.csv

NCBI GenBank Accession	Virus
GCA_000907395.1	Adoxophyes-honmai-entomopoxvirus-L
GCA_006452035.1	Akhmeta-virus
GCA_006452075.1	Akhmeta-virus
GCA_006452095.1	Akhmeta-virus
GCA_008690465.1	Akhmeta-virus
GCA_008690485.1	Akhmeta-virus
GCA_008690515.1	Akhmeta-virus
GCA_023528145.1	Albatrosspox-virus
GCA_000837185.1	Amsacta-moorei-entomopoxvirus
GCA_000916855.1	Anomala-cuprea-entomopoxvirus
GCA_001907825.1	BeAn-58058-virus
GCA_000844045.1	Bovine-papular-stomatitis-virus
GCA_023536345.1	Bovine-papular-stomatitis-virus
GCA_023536355.1	Bovine-papular-stomatitis-virus
GCA_023536365.1	Bovine-papular-stomatitis-virus
GCA_006451575.1	Buffalopox-virus
GCA_013387585.1	Buffalopox-virus
GCA_013387595.1	Buffalopox-virus
GCA_013387605.1	Buffalopox-virus
GCA_021870135.1	Buffalopox-virus
GCA_021870145.1	Buffalopox-virus
GCA_006458145.1	Camelpox-virus-CMS
GCA_006458065.1	Camelpox-virus
GCA_006472005.1	Camelpox-virus
GCA_020809605.1	Camelpox-virus
GCA_020809615.1	Camelpox-virus
GCA_020809625.1	Camelpox-virus
GCA_020809635.1	Camelpox-virus
GCA_020809645.1	Camelpox-virus
GCA_000839105.1	Camelpox-virus-M-96
GCA_000841685.1	Canarypox-virus
GCA_023531895.1	Canarypox-virus
GCA_017347745.1	Carp-edema-virus
GCA_009909525.1	Cetacean-poxvirus-1
GCA_000909015.1	Choristoneura-biennis-entomopoxvirus
GCA_000909875.1	Choristoneura-rosaceana-entomopoxvirus-L
GCA_006466005.1	Cotia-virus
GCA_000894375.1	Cotia-virus-SPAn232
GCA_000839185.1	Cowpox-virus
GCA_003971385.1	Cowpox-virus
GCA_003971405.1	Cowpox-virus
GCA_004025395.1	Cowpox-virus
GCA_004025425.1	Cowpox-virus
GCA_004025455.1	Cowpox-virus
GCA_004025495.1	Cowpox-virus
GCA_004025545.1	Cowpox-virus
GCA_004025605.1	Cowpox-virus
GCA_004025655.1	Cowpox-virus
GCA_004025765.1	Cowpox-virus
GCA_004025815.1	Cowpox-virus
GCA_004025855.1	Cowpox-virus
GCA_004025885.1	Cowpox-virus
GCA_004025905.1	Cowpox-virus
GCA_008375675.1	Cowpox-virus
GCA_008375695.1	Cowpox-virus
GCA_023279135.1	Cowpox-virus
GCA_023530455.1	Cowpox-virus
GCA_023531715.1	Cowpox-virus
GCA_023531735.1	Cowpox-virus
GCA_023531745.1	Cowpox-virus
GCA_023531755.1	Cowpox-virus
GCA_023531765.1	Cowpox-virus
GCA_023531775.1	Cowpox-virus
GCA_023531785.1	Cowpox-virus
GCA_023531795.1	Cowpox-virus
GCA_023531825.1	Cowpox-virus
GCA_023531835.1	Cowpox-virus
GCA_023531845.1	Cowpox-virus
GCA_023533595.1	Cowpox-virus
GCA_023533615.1	Cowpox-virus
GCA_023533625.1	Cowpox-virus
GCA_023533635.1	Cowpox-virus
GCA_023533645.1	Cowpox-virus
GCA_023533655.1	Cowpox-virus
GCA_023533665.1	Cowpox-virus
GCA_023533675.1	Cowpox-virus
GCA_023533685.1	Cowpox-virus
GCA_023533695.1	Cowpox-virus
GCA_023535665.1	Cowpox-virus
GCA_023535675.1	Cowpox-virus
GCA_023535685.1	Cowpox-virus
GCA_023535695.1	Cowpox-virus
GCA_023535705.1	Cowpox-virus
GCA_023535715.1	Cowpox-virus
GCA_023535725.1	Cowpox-virus
GCA_023535735.1	Cowpox-virus
GCA_023535745.1	Cowpox-virus
GCA_023535755.1	Cowpox-virus
GCA_023535765.1	Cowpox-virus
GCA_023535775.1	Cowpox-virus
GCA_023535785.1	Cowpox-virus
GCA_023535795.1	Cowpox-virus
GCA_023535805.1	Cowpox-virus
GCA_023535815.1	Cowpox-virus
GCA_023535825.1	Cowpox-virus
GCA_023535835.1	Cowpox-virus
GCA_023535845.1	Cowpox-virus
GCA_023535855.1	Cowpox-virus
GCA_023535865.1	Cowpox-virus
GCA_023535875.1	Cowpox-virus
GCA_023536385.1	Cowpox-virus
GCA_900187665.1	Cowpox-virus
GCA_900187685.1	Cowpox-virus
GCA_900187695.1	Cowpox-virus
GCA_900187705.1	Cowpox-virus
GCA_900187715.1	Cowpox-virus
GCA_900187725.1	Cowpox-virus
GCA_900187735.1	Cowpox-virus
GCA_900187745.1	Cowpox-virus
GCA_900187755.1	Cowpox-virus
GCA_900187765.1	Cowpox-virus
GCA_900187775.2	Cowpox-virus
GCA_900187795.1	Cowpox-virus
GCA_900187825.1	Cowpox-virus
GCA_900187835.1	Cowpox-virus
GCA_900187845.1	Cowpox-virus
GCA_900327495.1	Cowpox-virus
GCA_900327535.1	Cowpox-virus
GCA_900327585.1	Cowpox-virus
GCA_900327605.1	Cowpox-virus
GCA_006465565.1	Deerpox-virus-W-1170-84
GCA_000861985.1	Deerpox-virus-W-848-83
GCA_015224295.1	Diachasmimorpha-longicaudata-entomopoxvirus
GCA_006450915.1	Eastern-grey-kangaroopox-virus
GCA_006452015.1	Eastern-grey-kangaroopox-virus
GCA_006458505.1	Ectromelia-virus-ERPV
GCA_000841905.1	Ectromelia-virus
GCA_023531875.1	Ectromelia-virus
GCA_006465865.1	Ectromelia-virus-Naval
GCA_002354985.1	Eptesipox-virus
GCA_002889855.1	Flamingopox-virus-FGPVKD09
GCA_000838605.1	Fowlpox-virus
GCA_014319765.1	Fowlpox-virus
GCA_016906595.1	Fowlpox-virus
GCA_021351705.1	Fowlpox-virus
GCA_021351715.1	Fowlpox-virus
GCA_023523405.1	Fowlpox-virus
GCA_023523435.1	Fowlpox-virus
GCA_023531935.1	Fowlpox-virus
GCA_023531945.1	Fowlpox-virus
GCA_023531955.1	Fowlpox-virus
GCA_023532045.1	Fowlpox-virus
GCA_023532055.1	Fowlpox-virus
GCA_023532065.1	Fowlpox-virus
GCA_023532075.1	Fowlpox-virus
GCA_023532085.1	Fowlpox-virus
GCA_023647635.1	Fowlpox-virus
GCA_023647645.1	Fowlpox-virus
GCA_023647655.1	Fowlpox-virus
GCA_023647665.1	Fowlpox-virus
GCA_023647675.1	Fowlpox-virus
GCA_023647685.1	Fowlpox-virus
GCA_023647695.1	Fowlpox-virus
GCA_023647705.1	Fowlpox-virus
GCA_023647715.1	Fowlpox-virus
GCA_023647725.1	Fowlpox-virus
GCA_023647735.1	Fowlpox-virus
GCA_023647745.1	Fowlpox-virus
GCA_023647755.1	Fowlpox-virus
GCA_023647765.1	Fowlpox-virus
GCA_023647775.1	Fowlpox-virus
GCA_023647785.1	Fowlpox-virus
GCA_023647795.1	Fowlpox-virus
GCA_006458565.1	Fowlpox-virus-isolate-HP-438
GCA_006465485.1	Goatpox-virus-FZ
GCA_006449515.1	Goatpox-virus
GCA_006451975.1	Goatpox-virus
GCA_008297395.1	Goatpox-virus
GCA_008297415.1	Goatpox-virus
GCA_008297435.1	Goatpox-virus
GCA_008297455.1	Goatpox-virus
GCA_008297475.1	Goatpox-virus
GCA_008297495.1	Goatpox-virus
GCA_014918225.1	Goatpox-virus
GCA_006449675.1	Horsepox-virus
GCA_006451015.1	Horsepox-virus
GCA_023528105.1	Horsepox-virus
GCA_006449575.1	Lumpy-skin-disease-virus
GCA_006449595.1	Lumpy-skin-disease-virus
GCA_006449615.1	Lumpy-skin-disease-virus
GCA_006449635.1	Lumpy-skin-disease-virus
GCA_006450655.1	Lumpy-skin-disease-virus
GCA_006450855.1	Lumpy-skin-disease-virus
GCA_006450935.1	Lumpy-skin-disease-virus
GCA_006451695.1	Lumpy-skin-disease-virus
GCA_006457315.1	Lumpy-skin-disease-virus
GCA_006457575.1	Lumpy-skin-disease-virus
GCA_006457845.1	Lumpy-skin-disease-virus
GCA_006458305.1	Lumpy-skin-disease-virus
GCA_008297375.1	Lumpy-skin-disease-virus
GCA_009708445.1	Lumpy-skin-disease-virus
GCA_011712055.2	Lumpy-skin-disease-virus
GCA_011756405.1	Lumpy-skin-disease-virus
GCA_013364645.1	Lumpy-skin-disease-virus
GCA_013364655.1	Lumpy-skin-disease-virus
GCA_013364665.1	Lumpy-skin-disease-virus
GCA_013364675.1	Lumpy-skin-disease-virus
GCA_013364685.1	Lumpy-skin-disease-virus
GCA_013364695.1	Lumpy-skin-disease-virus
GCA_014514115.1	Lumpy-skin-disease-virus
GCA_015161425.1	Lumpy-skin-disease-virus
GCA_017972585.1	Lumpy-skin-disease-virus
GCA_018729245.1	Lumpy-skin-disease-virus
GCA_019930525.1	Lumpy-skin-disease-virus
GCA_019970835.1	Lumpy-skin-disease-virus
GCA_019970875.1	Lumpy-skin-disease-virus
GCA_019970905.1	Lumpy-skin-disease-virus
GCA_019970925.1	Lumpy-skin-disease-virus
GCA_020190395.1	Lumpy-skin-disease-virus
GCA_020405455.1	Lumpy-skin-disease-virus
GCA_020405465.1	Lumpy-skin-disease-virus
GCA_021166455.1	Lumpy-skin-disease-virus
GCA_021863625.1	Lumpy-skin-disease-virus
GCA_021863655.2	Lumpy-skin-disease-virus
GCA_021870155.1	Lumpy-skin-disease-virus
GCA_021870165.1	Lumpy-skin-disease-virus
GCA_021870175.1	Lumpy-skin-disease-virus
GCA_022168865.1	Lumpy-skin-disease-virus
GCA_022984095.1	Lumpy-skin-disease-virus
GCA_023078825.1	Lumpy-skin-disease-virus
GCA_023532115.1	Lumpy-skin-disease-virus
GCA_023536865.1	Lumpy-skin-disease-virus
GCA_023661205.1	Lumpy-skin-disease-virus
GCA_023661215.1	Lumpy-skin-disease-virus
GCA_023661225.1	Lumpy-skin-disease-virus
GCA_000839805.1	Lumpy-skin-disease-virus-NI-2490
GCA_006458285.1	Lumpy-skin-disease-virus-NW-LW
GCA_000838565.1	Melanoplus-sanguinipes-entomopoxvirus-O
GCA_006457645.1	Molluscum-contagiosum-virus
GCA_016865615.1	Molluscum-contagiosum-virus
GCA_016865625.1	Molluscum-contagiosum-virus
GCA_016865635.1	Molluscum-contagiosum-virus
GCA_016865645.1	Molluscum-contagiosum-virus
GCA_016865655.1	Molluscum-contagiosum-virus
GCA_016865665.1	Molluscum-contagiosum-virus
GCA_016865675.1	Molluscum-contagiosum-virus
GCA_016865685.1	Molluscum-contagiosum-virus
GCA_016865695.1	Molluscum-contagiosum-virus
GCA_016865705.1	Molluscum-contagiosum-virus
GCA_016865715.1	Molluscum-contagiosum-virus
GCA_016865725.1	Molluscum-contagiosum-virus
GCA_016865735.1	Molluscum-contagiosum-virus
GCA_000843325.1	Molluscum-contagiosum-virus-subtype-1
GCA_014183265.1	Molluscum-contagiosum-virus-subtype-1
GCA_023530745.1	Molluscum-contagiosum-virus-subtype-1
GCA_023530755.1	Molluscum-contagiosum-virus-subtype-1
GCA_023530765.1	Molluscum-contagiosum-virus-subtype-1
GCA_023531995.1	Molluscum-contagiosum-virus-subtype-1
GCA_023532005.1	Molluscum-contagiosum-virus-subtype-1
GCA_023532015.1	Molluscum-contagiosum-virus-subtype-1
GCA_023532025.1	Molluscum-contagiosum-virus-subtype-1
GCA_023532035.1	Molluscum-contagiosum-virus-subtype-1
GCA_006450575.1	Molluscum-contagiosum-virus-subtype-2
GCA_006457205.1	Molluscum-contagiosum-virus-subtype-2
GCA_006457225.1	Molluscum-contagiosum-virus-subtype-2
GCA_006457245.1	Molluscum-contagiosum-virus-subtype-2
GCA_006457265.1	Molluscum-contagiosum-virus-subtype-2
GCA_006457295.1	Molluscum-contagiosum-virus-subtype-2
GCA_006458325.1	Monkeypox-virus
GCA_006458645.1	Monkeypox-virus
GCA_006458665.1	Monkeypox-virus
GCA_006458845.1	Monkeypox-virus
GCA_006458865.1	Monkeypox-virus
GCA_006458885.1	Monkeypox-virus
GCA_006458945.1	Monkeypox-virus
GCA_006458985.1	Monkeypox-virus
GCA_006464885.1	Monkeypox-virus
GCA_006464905.1	Monkeypox-virus
GCA_006464925.1	Monkeypox-virus
GCA_006464985.1	Monkeypox-virus
GCA_006465005.1	Monkeypox-virus
GCA_006465025.1	Monkeypox-virus
GCA_006465045.1	Monkeypox-virus
GCA_006465125.1	Monkeypox-virus
GCA_006465145.1	Monkeypox-virus
GCA_006465165.1	Monkeypox-virus
GCA_006465205.1	Monkeypox-virus
GCA_006465225.1	Monkeypox-virus
GCA_006465265.1	Monkeypox-virus
GCA_006465285.1	Monkeypox-virus
GCA_006465305.1	Monkeypox-virus
GCA_006465365.1	Monkeypox-virus
GCA_006465385.1	Monkeypox-virus
GCA_006465405.1	Monkeypox-virus
GCA_006465425.1	Monkeypox-virus
GCA_006465585.1	Monkeypox-virus
GCA_006465645.1	Monkeypox-virus
GCA_006465705.1	Monkeypox-virus
GCA_006465725.1	Monkeypox-virus
GCA_006465745.1	Monkeypox-virus
GCA_006465765.1	Monkeypox-virus
GCA_006465785.1	Monkeypox-virus
GCA_006465805.1	Monkeypox-virus
GCA_006465825.1	Monkeypox-virus
GCA_006465845.1	Monkeypox-virus
GCA_006465885.1	Monkeypox-virus
GCA_006465905.1	Monkeypox-virus
GCA_006465925.1	Monkeypox-virus
GCA_006465945.1	Monkeypox-virus
GCA_006465965.1	Monkeypox-virus
GCA_006471865.1	Monkeypox-virus
GCA_006471925.1	Monkeypox-virus
GCA_006471965.1	Monkeypox-virus
GCA_009738615.1	Monkeypox-virus
GCA_014337355.1	Monkeypox-virus
GCA_014337365.1	Monkeypox-virus
GCA_014337375.1	Monkeypox-virus
GCA_014337385.1	Monkeypox-virus
GCA_014337395.1	Monkeypox-virus
GCA_014337405.1	Monkeypox-virus
GCA_014337415.1	Monkeypox-virus
GCA_014337425.1	Monkeypox-virus
GCA_014337435.1	Monkeypox-virus
GCA_014337445.1	Monkeypox-virus
GCA_014621515.1	Monkeypox-virus
GCA_014621525.1	Monkeypox-virus
GCA_014621535.1	Monkeypox-virus
GCA_014621545.1	Monkeypox-virus
GCA_014621555.1	Monkeypox-virus
GCA_014621565.1	Monkeypox-virus
GCA_014621575.1	Monkeypox-virus
GCA_014621605.1	Monkeypox-virus
GCA_014621615.1	Monkeypox-virus
GCA_014621625.1	Monkeypox-virus
GCA_023516015.3	Monkeypox-virus
GCA_023565545.2	Monkeypox-virus
GCA_023612025.1	Monkeypox-virus
GCA_023647935.1	Monkeypox-virus
GCA_023647945.1	Monkeypox-virus
GCA_023647955.1	Monkeypox-virus
GCA_023647965.1	Monkeypox-virus
GCA_023647975.1	Monkeypox-virus
GCA_023647985.1	Monkeypox-virus
GCA_023647995.1	Monkeypox-virus
GCA_023648005.1	Monkeypox-virus
GCA_023702185.2	Monkeypox-virus
GCA_023716885.1	Monkeypox-virus
GCA_023731525.1	Monkeypox-virus
GCA_023731535.1	Monkeypox-virus
GCA_023731545.1	Monkeypox-virus
GCA_023758705.1	Monkeypox-virus
GCA_023758715.1	Monkeypox-virus
GCA_023758725.1	Monkeypox-virus
GCA_023758755.1	Monkeypox-virus
GCA_023913615.1	Monkeypox-virus
GCA_000857045.1	Monkeypox-virus-Zaire-96-I-16
GCA_006452215.1	Moosepox-virus-GoldyGopher14
GCA_002270885.1	Murmansk-poxvirus
GCA_000908415.1	Mythimna-separata-entomopoxvirus-L
GCA_000843685.1	Myxoma-virus
GCA_004139315.1	Myxoma-virus
GCA_004139335.1	Myxoma-virus
GCA_004139355.1	Myxoma-virus
GCA_004139375.1	Myxoma-virus
GCA_004139395.1	Myxoma-virus
GCA_004139415.1	Myxoma-virus
GCA_004139435.1	Myxoma-virus
GCA_004139455.1	Myxoma-virus
GCA_004139475.1	Myxoma-virus
GCA_004139495.1	Myxoma-virus
GCA_004139515.1	Myxoma-virus
GCA_004139535.1	Myxoma-virus
GCA_004139555.1	Myxoma-virus
GCA_004139575.1	Myxoma-virus
GCA_004139595.1	Myxoma-virus
GCA_004139615.1	Myxoma-virus
GCA_004139635.1	Myxoma-virus
GCA_004139655.1	Myxoma-virus
GCA_004139675.1	Myxoma-virus
GCA_004139695.1	Myxoma-virus
GCA_004139735.1	Myxoma-virus
GCA_004139755.1	Myxoma-virus
GCA_004139775.1	Myxoma-virus
GCA_004139795.1	Myxoma-virus
GCA_004139815.1	Myxoma-virus
GCA_004139835.1	Myxoma-virus
GCA_004139855.1	Myxoma-virus
GCA_004139875.1	Myxoma-virus
GCA_004139895.1	Myxoma-virus
GCA_004139915.1	Myxoma-virus
GCA_004139935.1	Myxoma-virus
GCA_004139955.1	Myxoma-virus
GCA_004139975.1	Myxoma-virus
GCA_004139995.1	Myxoma-virus
GCA_004140015.1	Myxoma-virus
GCA_004140035.1	Myxoma-virus
GCA_004140055.1	Myxoma-virus
GCA_004140075.1	Myxoma-virus
GCA_004140095.1	Myxoma-virus
GCA_004140115.1	Myxoma-virus
GCA_004140135.1	Myxoma-virus
GCA_004140155.1	Myxoma-virus
GCA_004140175.1	Myxoma-virus
GCA_004140195.1	Myxoma-virus
GCA_004140215.1	Myxoma-virus
GCA_004140235.1	Myxoma-virus
GCA_004140255.1	Myxoma-virus
GCA_004140275.1	Myxoma-virus
GCA_004140295.1	Myxoma-virus
GCA_004140315.1	Myxoma-virus
GCA_004140335.1	Myxoma-virus
GCA_004140355.1	Myxoma-virus
GCA_005411835.1	Myxoma-virus
GCA_023530465.1	Myxoma-virus
GCA_023530475.1	Myxoma-virus
GCA_023530485.1	Myxoma-virus
GCA_023530495.1	Myxoma-virus
GCA_023530505.1	Myxoma-virus
GCA_023530515.1	Myxoma-virus
GCA_023530525.1	Myxoma-virus
GCA_023530535.1	Myxoma-virus
GCA_023530545.1	Myxoma-virus
GCA_023530555.1	Myxoma-virus
GCA_023530565.1	Myxoma-virus
GCA_023530575.1	Myxoma-virus
GCA_023530585.1	Myxoma-virus
GCA_023530595.1	Myxoma-virus
GCA_023530605.1	Myxoma-virus
GCA_023530615.1	Myxoma-virus
GCA_023530625.1	Myxoma-virus
GCA_023530635.1	Myxoma-virus
GCA_023530645.1	Myxoma-virus
GCA_023530655.1	Myxoma-virus
GCA_023530665.1	Myxoma-virus
GCA_023530675.1	Myxoma-virus
GCA_023530685.1	Myxoma-virus
GCA_023532095.1	Myxoma-virus
GCA_023532105.1	Myxoma-virus
GCA_023533585.1	Myxoma-virus
GCA_023533845.1	Myxoma-virus
GCA_023533855.1	Myxoma-virus
GCA_023533865.1	Myxoma-virus
GCA_023533875.1	Myxoma-virus
GCA_023533885.1	Myxoma-virus
GCA_023533895.1	Myxoma-virus
GCA_023533905.1	Myxoma-virus
GCA_023533915.1	Myxoma-virus
GCA_023533925.1	Myxoma-virus
GCA_023533935.1	Myxoma-virus
GCA_023533945.1	Myxoma-virus
GCA_023533955.1	Myxoma-virus
GCA_023533965.1	Myxoma-virus
GCA_023533975.1	Myxoma-virus
GCA_023533985.1	Myxoma-virus
GCA_023533995.1	Myxoma-virus
GCA_023534005.1	Myxoma-virus
GCA_023534015.1	Myxoma-virus
GCA_023534025.1	Myxoma-virus
GCA_023534035.1	Myxoma-virus
GCA_023535485.1	Myxoma-virus
GCA_023535495.1	Myxoma-virus
GCA_023535505.1	Myxoma-virus
GCA_023535585.1	Myxoma-virus
GCA_023535595.1	Myxoma-virus
GCA_023535605.1	Myxoma-virus
GCA_023535615.1	Myxoma-virus
GCA_023535625.1	Myxoma-virus
GCA_023535635.1	Myxoma-virus
GCA_023535645.1	Myxoma-virus
GCA_023535655.1	Myxoma-virus
GCA_023536805.1	Myxoma-virus
GCA_023536815.1	Myxoma-virus
GCA_023536825.1	Myxoma-virus
GCA_023536835.1	Myxoma-virus
GCA_023536845.1	Myxoma-virus
GCA_023536855.1	Myxoma-virus
GCA_000869065.1	Nile-crocodilepox-virus
GCA_002270605.1	NY-014-poxvirus
GCA_000844845.1	Orf-virus
GCA_012657065.2	Orf-virus
GCA_016811275.1	Orf-virus
GCA_019176225.1	Orf-virus
GCA_019176235.1	Orf-virus
GCA_023531815.1	Orf-virus
GCA_023531965.1	Orf-virus
GCA_023531975.1	Orf-virus
GCA_023533605.1	Orf-virus
GCA_023533835.1	Orf-virus
GCA_023536275.1	Orf-virus
GCA_023536335.1	Orf-virus
GCA_023536405.1	Orf-virus
GCA_023536415.1	Orf-virus
GCA_023536425.1	Orf-virus
GCA_023536435.1	Orf-virus
GCA_023897635.1	Orf-virus
GCA_006452235.1	Orthopoxvirus-Abatino
GCA_000930695.1	Parapoxvirus-red-deer
GCA_000923135.1	Penguinpox-virus
GCA_000922075.1	Pigeonpox-virus
GCA_000886295.1	Pseudocowpox-virus
GCA_023533575.1	Pseudocowpox-virus
GCA_001695465.1	Pteropox-virus
GCA_000847965.1	Rabbit-fibroma-virus
GCA_006458605.1	Rabbitpox-virus
GCA_001029045.1	Raccoonpox-virus
GCA_023530305.1	Raccoonpox-virus
GCA_001271235.1	Salmon-gill-poxvirus
GCA_006451235.1	Saltwater-crocodilepox-virus
GCA_006451255.1	Saltwater-crocodilepox-virus
GCA_009744435.1	Saltwater-crocodilepox-virus
GCA_009744455.1	Saltwater-crocodilepox-virus
GCA_009744475.1	Saltwater-crocodilepox-virus
GCA_009744495.1	Saltwater-crocodilepox-virus
GCA_009744515.1	Saltwater-crocodilepox-virus
GCA_009744535.1	Saltwater-crocodilepox-virus
GCA_009744555.1	Saltwater-crocodilepox-virus
GCA_009744575.1	Saltwater-crocodilepox-virus
GCA_009744595.1	Saltwater-crocodilepox-virus
GCA_009744615.1	Saltwater-crocodilepox-virus
GCA_009744635.1	Saltwater-crocodilepox-virus
GCA_009744655.1	Saltwater-crocodilepox-virus
GCA_009744675.1	Saltwater-crocodilepox-virus
GCA_009744695.1	Saltwater-crocodilepox-virus
GCA_002219465.1	Seal-parapoxvirus
GCA_003260795.1	Sea-otter-poxvirus
GCA_006450595.1	Shearwaterpox-virus
GCA_006450615.1	Shearwaterpox-virus
GCA_006449535.1	Sheeppox-virus
GCA_006449555.1	Sheeppox-virus
GCA_008297515.1	Sheeppox-virus
GCA_008297535.1	Sheeppox-virus
GCA_008297555.1	Sheeppox-virus
GCA_008297575.1	Sheeppox-virus
GCA_008297595.1	Sheeppox-virus
GCA_008297615.1	Sheeppox-virus
GCA_014918095.1	Sheeppox-virus
GCA_016467475.1	Sheeppox-virus
GCA_016467485.1	Sheeppox-virus
GCA_016920985.1	Sheeppox-virus
GCA_001745695.1	Skunkpox-virus
GCA_000913615.1	Squirrelpox-virus
GCA_000839965.1	Swinepox-virus
GCA_017903395.1	Swinepox-virus
GCA_020842105.1	Swinepox-virus
GCA_020842115.1	Swinepox-virus
GCA_006452175.1	Tanapox-virus
GCA_006452195.1	Tanapox-virus
GCA_000869985.1	Taterapox-virus
GCA_001431935.1	Turkeypox-virus
GCA_006457925.1	Vaccinia-virus-Ankara
GCA_006458465.1	Vaccinia-virus-Copenhagen
GCA_003703355.1	Vaccinia-virus
GCA_003971425.1	Vaccinia-virus
GCA_005280475.1	Vaccinia-virus
GCA_005280495.1	Vaccinia-virus
GCA_005280515.1	Vaccinia-virus
GCA_005280535.1	Vaccinia-virus
GCA_009828215.1	Vaccinia-virus
GCA_013267875.1	Vaccinia-virus
GCA_013267885.1	Vaccinia-virus
GCA_023528115.1	Vaccinia-virus
GCA_023528125.1	Vaccinia-virus
GCA_023528135.1	Vaccinia-virus
GCA_023528155.1	Vaccinia-virus
GCA_023528165.1	Vaccinia-virus
GCA_023530295.1	Vaccinia-virus
GCA_023530775.1	Vaccinia-virus
GCA_023531805.1	Vaccinia-virus
GCA_023531865.1	Vaccinia-virus
GCA_023531885.1	Vaccinia-virus
GCA_023531905.1	Vaccinia-virus
GCA_023531915.1	Vaccinia-virus
GCA_023531925.1	Vaccinia-virus
GCA_023532125.1	Vaccinia-virus
GCA_023532135.1	Vaccinia-virus
GCA_023532145.1	Vaccinia-virus
GCA_023532155.1	Vaccinia-virus
GCA_023532165.1	Vaccinia-virus
GCA_023533555.1	Vaccinia-virus
GCA_023533565.1	Vaccinia-virus
GCA_023533705.1	Vaccinia-virus
GCA_023533715.1	Vaccinia-virus
GCA_023533725.1	Vaccinia-virus
GCA_023533735.1	Vaccinia-virus
GCA_023533745.1	Vaccinia-virus
GCA_023533755.1	Vaccinia-virus
GCA_023533765.1	Vaccinia-virus
GCA_023533775.1	Vaccinia-virus
GCA_023533785.1	Vaccinia-virus
GCA_023533795.1	Vaccinia-virus
GCA_023533805.1	Vaccinia-virus
GCA_023533815.1	Vaccinia-virus
GCA_023533825.1	Vaccinia-virus
GCA_023535515.1	Vaccinia-virus
GCA_023535525.1	Vaccinia-virus
GCA_023535535.1	Vaccinia-virus
GCA_023535545.1	Vaccinia-virus
GCA_023535555.1	Vaccinia-virus
GCA_023535565.1	Vaccinia-virus
GCA_023535575.1	Vaccinia-virus
GCA_023535885.1	Vaccinia-virus
GCA_023535895.1	Vaccinia-virus
GCA_023535915.1	Vaccinia-virus
GCA_023536285.1	Vaccinia-virus
GCA_023536295.1	Vaccinia-virus
GCA_023536305.1	Vaccinia-virus
GCA_023536315.1	Vaccinia-virus
GCA_023536325.1	Vaccinia-virus
GCA_023536375.1	Vaccinia-virus
GCA_023536395.1	Vaccinia-virus
GCA_023536445.1	Vaccinia-virus
GCA_023536455.1	Vaccinia-virus
GCA_023536465.1	Vaccinia-virus
GCA_006465985.1	Vaccinia-virus-Tian-Tan
GCA_006465525.1	Vaccinia-virus-WAU86
GCA_000860085.1	Vaccinia-virus-WR
GCA_900236015.1	Vaccinia-virus-WR
GCA_006465665.1	Variola-major-virus
GCA_006465605.1	Variola-minor-virus
GCA_000859885.1	Variola-virus
GCA_023530315.1	Variola-virus
GCA_023530325.1	Variola-virus
GCA_023530335.1	Variola-virus
GCA_023530345.1	Variola-virus
GCA_023530355.1	Variola-virus
GCA_023530365.1	Variola-virus
GCA_023530375.1	Variola-virus
GCA_023530385.1	Variola-virus
GCA_023530395.1	Variola-virus
GCA_023530405.1	Variola-virus
GCA_023530415.1	Variola-virus
GCA_023530425.1	Variola-virus
GCA_023530435.1	Variola-virus
GCA_023530445.1	Variola-virus
GCA_023531855.1	Variola-virus
GCA_023536475.1	Variola-virus
GCA_023536485.1	Variola-virus
GCA_023536495.1	Variola-virus
GCA_023536505.1	Variola-virus
GCA_023536515.1	Variola-virus
GCA_023536525.1	Variola-virus
GCA_023536535.1	Variola-virus
GCA_023536545.1	Variola-virus
GCA_023536555.1	Variola-virus
GCA_023536565.1	Variola-virus
GCA_023536575.1	Variola-virus
GCA_023536585.1	Variola-virus
GCA_023536595.1	Variola-virus
GCA_023536605.1	Variola-virus
GCA_023536615.1	Variola-virus
GCA_023536625.1	Variola-virus
GCA_023536635.1	Variola-virus
GCA_023536645.1	Variola-virus
GCA_023536655.1	Variola-virus
GCA_023536665.1	Variola-virus
GCA_023536675.1	Variola-virus
GCA_023536685.1	Variola-virus
GCA_023536695.1	Variola-virus
GCA_023536705.1	Variola-virus
GCA_023536715.1	Variola-virus
GCA_023536725.1	Variola-virus
GCA_023536735.1	Variola-virus
GCA_023536745.1	Variola-virus
GCA_023536755.1	Variola-virus
GCA_023536765.1	Variola-virus
GCA_023536775.1	Variola-virus
GCA_023536785.1	Variola-virus
GCA_023536795.1	Variola-virus
GCA_001744115.1	Volepox-virus
GCA_006450895.1	Western-grey-kangaroopox-virus
GCA_006451045.1	White-tailed-deer-poxvirus
GCA_000847185.1	Yaba-like-disease-virus
GCA_000845705.1	Yaba-monkey-tumor-virus
GCA_000892975.1	Yokapox-virus
