## Supplementary material for "Phylogeny-aware linear B-cell epitope predictor detects candidate targets for specific immune responses to Monkeypox virus": Supplementary 8 - Protein_annotation.csv

locus_tagID	ProteinID	HomologousInVacciniaCOPStrain	GeneExpressioninVacciniaHomolog	Annotation
MPXV-USA_2022_MA001-001	URK20440.1	C23L	E	CC-chemokine binding Chemokine binding protein (Cop-C23L) J1L most abundant secreted protein similar to Vaccinia virus strain Copenhagen C23L
MPXV-USA_2022_MA001-021	URK20460.1	M1L	E	ANK-containing protein O1L ankyrin-like apoptosis inihibitor (Cop-M1L) similar to Vaccinia virus strain Copenhagen M1L
MPXV-USA_2022_MA001-035	URK20474.1	F7L	E	C13L Hypothetical protein (Cop-F7L) similar to Vaccinia virus strain Copenhagen F7L
MPXV-USA_2022_MA001-058	URK20497.1	O1L	E	Membrane protein (Cop-O1L) Q1L similar to Vaccinia virus strain Copenhagen O1L
MPXV-USA_2022_MA001-134	URK20573.1	A24R	E	A25R RNA polymerase subunit (RPO132) (Cop-A24R) RNA polymerase, 132 kDa subunit similar to Vaccinia virus strain Copenhagen A24R
MPXV-USA_2022_MA001-135	URK20574.1	A26L	PR	A-type inclusion protein (Cop-A25L); A26L
MPXV-USA_2022_MA001-138	URK20577.1	A27L	PR	A29L IMV surface membrane 14 kDa fusion protein IMV surface protein, fusion protein (Cop-A27L) binding to cell surface heparan similar to Vaccinia virus strain Copenhagen A27L
MPXV-USA_2022_MA001-154	URK20593.1	A44R	N.A.**	A44R Hypothetical protein (Cop-A43.5R)
MPXV-USA_2022_MA001-175	URK20614.1	B16R	PR	B14R IL-1 beta receptor (Cop-B16R) inhibition of virus infection induced fever secreted IL-1b binding protein similar to Vaccinia virus strain Copenhagen B16R
*E - early; PR - Post-Replicative. Gene expression profiles based on the homologous vaccinia virus gene from https://doi.org/10.1073/pnas.100659410
** Hypothetical protein found between 44R (PR) and 44L (E).
